# Profibrotic priming of airway cell types and drug responses in early-stage idiopathic pulmonary fibrosis

**DOI:** 10.1101/2022.03.09.483638

**Authors:** Robert Lorenz Chua, Carmen Veith, Marc A. Schneider, Katharina Jechow, Elizabeth Chang Xu, Michael Kreuter, Agnes W. Boots, Roland Eils, Nicolas C. Kahn, Christian Conrad

## Abstract

Early genetic studies hinted the role of airway epithelial cells in the development of idiopathic pulmonary fibrosis (IPF), while recent single-cell RNA sequencing (scRNA-seq) atlases utilized explant IPF lungs and therefore represent late-stage disease. Here, we used air liquid interface (ALI) cultures of primary cells taken from the subsegmental bronchi of newly diagnosed IPF patients, reflecting early-stage fibrosis, to interrogate the transcriptional landscape of the airway mucosa. Profiling of 129,986 cells identified a shared proinflammatory state in epithelial cells and an early activation state of fibroblasts. Moreover, IPF basal cells initiated awry repair mechanisms and primed the airway mucosa for TGF-β activation. Treatment with nintedanib, pirfenidone, both established antifibrotic drugs, and saracatinib, an Src kinase inhibitor that can limit IPF progression, only significantly affected certain IPF signatures. This study provides insight into the early disease mechanisms of IPF and may serve as a resource to further investigate pharmacological inhibition effects.
