## Supplemental Table 1 for "Profibrotic priming of airway cell types and drug responses in early-stage idiopathic pulmonary fibrosis"

### Sheet: Control vs. IPF
	Intercepts:		Covariate: Disease[T.IPF]
Cell Type	Final Parameter	Expected Sample	Final Parameter	Expected Sample	log2-fold change	Credible Effect (FDR < 0.1)
Basal	1.399	581.078	-1.5367	123.491	-2.23432	TRUE
Basal ECM	0.039	149.14	0	147.359	-0.017326	FALSE
Basal Mitotic	-0.782	65.6202	0	64.8369	-0.017326	FALSE
Suprabasal	1.736	813.938	0	804.221	-0.017326	FALSE
Secretory-trans	0.197	174.668	0	172.582	-0.017326	FALSE
Club	1.504	645.409	0	637.704	-0.017326	FALSE
Goblet	0.659	277.24	0	273.931	-0.017326	FALSE
Ciliated	1.009	393.423	0	388.726	-0.017326	FALSE
Ciliated-diff	0.061	152.457	0	150.637	-0.017326	FALSE
FOXN4	-0.98	53.8329	0	53.1902	-0.017326	FALSE
Ionocyte	-0.993	53.1376	0	52.5032	-0.017326	FALSE
Fibroblast	-0.938	56.142	1.6702	294.735	2.39227	TRUE
Fibroblast ER Stress	-1.298	39.1689	1.16834	124.488	1.66823	TRUE
Lipofibroblast	-1.386	35.8694	0	35.4412	-0.017326	FALSE
Fibroblast Mitotic	-1.009	52.2941	1.45077	220.443	2.07569	TRUE
Fibroblast IFITM1	-1.294	39.3259	0	38.8565	-0.017326	FALSE
Hybrid FG	-1.443	33.882	0	33.4775	-0.017326	FALSE

### Sheet: Control Treatments
	Intercepts:		Covariate: Nintedanib				Covariate: Pirfenidone				Covariate: Saracatinib
Cell Type	Final Parameter	Expected Sample	Final Parameter	Expected Sample	log2-fold change	Credible Effect (FDR < 0.1)	Final Parameter	Expected Sample	log2-fold change	Credible Effect (FDR < 0.1)	Final Parameter	Expected Sample	log2-fold change	Credible.Effect (FDR < 0.1)
Basal	2.845	1113.62	0	1113.62	0	FALSE	0	1113.62	0	FALSE	0	1113.62	0	FALSE
Basal ECM	1.039	182.979	0	182.979	0	FALSE	0	182.979	0	FALSE	0	182.979	0	FALSE
Basal Mitotic	0.57	114.476	0	114.476	0	FALSE	0	114.476	0	FALSE	0	114.476	0	FALSE
Suprabasal	2.957	1245.6	0	1245.6	0	FALSE	0	1245.6	0	FALSE	0	1245.6	0	FALSE
Secretory-trans	0.639	122.654	0	122.654	0	FALSE	0	122.654	0	FALSE	0	122.654	0	FALSE
Club	2.449	749.472	0	749.472	0	FALSE	0	749.472	0	FALSE	0	749.472	0	FALSE
Goblet	1.263	228.919	0	228.919	0	FALSE	0	228.919	0	FALSE	0	228.919	0	FALSE
Ciliated	2.181	573.277	0	573.277	0	FALSE	0	573.277	0	FALSE	0	573.277	0	FALSE
Ciliated-diff	1.002	176.332	0	176.332	0	FALSE	0	176.332	0	FALSE	0	176.332	0	FALSE
FOXN4	-0.342	45.9875	0	45.9875	0	FALSE	0	45.9875	0	FALSE	0	45.9875	0	FALSE
Ionocyte	-0.059	61.0302	0	61.0302	0	FALSE	0	61.0302	0	FALSE	0	61.0302	0	FALSE
Fibroblast	-1.051	22.6321	0	22.6321	0	FALSE	0	22.6321	0	FALSE	0	22.6321	0	FALSE
Fibroblast ER Stress	-1.392	16.0928	0	16.0928	0	FALSE	0	16.0928	0	FALSE	0	16.0928	0	FALSE
Lipofibroblast	-1.579	13.348	0	13.348	0	FALSE	0	13.348	0	FALSE	0	13.348	0	FALSE
Fibroblast Mitotic	-1.155	20.3966	0	20.3966	0	FALSE	0	20.3966	0	FALSE	0	20.3966	0	FALSE
Fibroblast IFITM1	-0.796	29.2059	0	29.2059	0	FALSE	0	29.2059	0	FALSE	0	29.2059	0	FALSE
Hybrid FG	-1.353	16.7328	0	16.7328	0	FALSE	0	16.7328	0	FALSE	0	16.7328	0	FALSE

### Sheet: IPF Treatments
	Intercepts:		Covariate: Nintedanib				Covariate: Pirfenidone				Covariate: Saracatinib
Cell Type	Final Parameter	Expected Sample	Final Parameter	Expected Sample	log2-fold change	Credible Effect (FDR < 0.1)	Final Parameter	Expected Sample	log2-fold change	Credible Effect (FDR < 0.1)	Final Parameter	Expected Sample	log2-fold change	Credible.Effect (FDR < 0.1)
Basal	-0.41	108.236	0	108.236	0	FALSE	0	108.236	0	FALSE	0	108.236	0	FALSE
Basal ECM	-0.272	124.252	0	124.252	0	FALSE	0	124.252	0	FALSE	0	124.252	0	FALSE
Basal Mitotic	-1.57	33.9304	0	33.9304	0	FALSE	0	33.9304	0	FALSE	0	33.9304	0	FALSE
Suprabasal	1.134	506.899	0	506.899	0	FALSE	0	506.899	0	FALSE	0	506.899	0	FALSE
Secretory-trans	0.619	302.873	0	302.873	0	FALSE	0	302.873	0	FALSE	0	302.873	0	FALSE
Club	1.116	497.857	0	497.857	0	FALSE	0	497.857	0	FALSE	0	497.857	0	FALSE
Goblet	0.933	414.599	0	414.599	0	FALSE	0	414.599	0	FALSE	0	414.599	0	FALSE
Ciliated	0.469	260.685	0	260.685	0	FALSE	0	260.685	0	FALSE	0	260.685	0	FALSE
Ciliated-diff	-0.173	137.183	0	137.183	0	FALSE	0	137.183	0	FALSE	0	137.183	0	FALSE
FOXN4	-1.169	50.6689	0	50.6689	0	FALSE	0	50.6689	0	FALSE	0	50.6689	0	FALSE
Ionocyte	-1.299	44.4921	0	44.4921	0	FALSE	0	44.4921	0	FALSE	0	44.4921	0	FALSE
Fibroblast	0.988	438.041	0	438.041	0	FALSE	0	438.041	0	FALSE	0	438.041	0	FALSE
Fibroblast ER Stress	0.1	180.244	0	180.244	0	FALSE	0	180.244	0	FALSE	0	180.244	0	FALSE
Lipofibroblast	-0.116	145.229	0	145.229	0	FALSE	0	145.229	0	FALSE	0	145.229	0	FALSE
Fibroblast Mitotic	0.588	293.628	0	293.628	0	FALSE	0	293.628	0	FALSE	0	293.628	0	FALSE
Fibroblast IFITM1	-1.729	28.9425	0	28.9425	0	FALSE	0	28.9425	0	FALSE	0	28.9425	0	FALSE
Hybrid FG	-1.15	51.6408	0	51.6408	0	FALSE	0	51.6408	0	FALSE	0	51.6408	0	FALSE
