## Supplemental Table 3 for "Profibrotic priming of airway cell types and drug responses in early-stage idiopathic pulmonary fibrosis"

### Sheet: IPFsignature
Basal	Basal ECM	Basal Mitotic	Suprabasal	Club	Goblet	Ionocyte	Hybrid FG	Secretory-trans	FOXN4	Ciliated-diff	Ciliated	Fibroblast	Fibroblst Mitotic	Fibroblast ER Stress	Lipofibroblast
S100A9	S100A9	C15orf48	CYBA	PPP1CB	RPS19	S100A9	TTC19	S100A6	UBBP4	CXCL1	S100A9	RP11-302B13.5	AC007161.5	RP11-302B13.5	COX8A
S100A8	SAA2	ANGPTL4	RPS27L	SLC6A14	S100A9	RPS27L	RPS27A	LY6D	MTRNR2L8	S100A9	UBBP4	AC007161.5	RP11-302B13.5	AC007161.5	RP11-302B13.5
SAA2	S100A8	TFPI2	CEACAM6	TMC5	RPS27L	ZNF90	RP11-302B13.5	MTRNR2L8	ROMO1	IL8	S100A8	TTC19	TTC19	TTC19	COX4I1
CLDN4	MTRNR2L8	BPIFB1	TMC5	ATP1B1	SAA1	SH3BGRL3	AC007161.5	FCGBP	CST6	CCL20	C15orf48	PPIA	RPL13A	RPL13A	AC007161.5
FN1	FN1	LAMC2	BPIFB1	RPS27L	CYBA	NUPR1	RPL37A	SERPINB4	G0S2	S100A8		RPL13A	PPIA	COX8A	TTC19
CTSC	SAA1	PLAU	SAA2	SAA2	PDZK1IP1	CDKN1A	RPL31	S100A2		S100A2		UBBP4	COX4I1	MT1B	PPIA
PI3	CTNNB1	VMO1	SAA1	MIF	SAA2	LCN2	UBBP4	S100A8		CXCL6		COX8A	RPL6	CTD-2090I13.1	HP
LGALS7B	HLA-DQB1	PSCA	LCN2	SAA1	S100A8	MTRNR2L8	UBA52	TFF3		PDZK1IP1		ACTG2	CALM3	RPL26L1	CALM3
S100A7	S100A7	MTRNR2L8	MTRNR2L8	C15orf48	ATP1B1	PDZK1IP1	PPIA			SOX4		ACTBL2	COX8A	UBBP4	ATOX1
LUM	INHBA	PIGR	BPIFA1	SLC26A4	LY6D	CSTB	ACTG2			LY6D		CALM3	ACTG2	ACTBL2	COX5B
MTRNR2L8	KRT6B	FAM3C	PSCA	MTRNR2L8	MTRNR2L8	SAA1	RPS9					RPL6	RPL26L1	ACTG2	UQCR10
KRT23	LGALS7B	DHRS9	PIGR	PIGR	CXCL6	ERRFI1	RPL26L1					COX4I1	ACTBL2	RPL6	RPL26L1
CDKN2A		KRT6A	MSMB	FCGBP	MARCKS	S100A8	UQCC2					RPL26L1	UBBP4	C19orf70	C9orf16
SH3BGRL3		TINAGL1	FCGBP	S100A7	S100A7	S100P	RPL10L					CTD-2090I13.1	RSF1	RSF1	C19orf70
CYBA		GNG5P2	SLC6A14	CEACAM6	FCGBP	KRT6A	ACTBL2					RSF1	CTD-2090I13.1	COX4I1	MT1B
CPD		ANXA3	MUC5B	CXCL6	PI3	TMEM45A	RPS17L					MT1B	PHGDH	AEBP1	TIMM8B
CENPW		SLC6A14	C15orf48	LY6D	SLC26A4	TRMT112	CTD-2090I13.1					AEBP1	AEBP1	PHGDH	UQCRH
SPRR1B		CD59	S100A7	MSMB	MTRNR2L1	S100A2	H3F3C					SPP1	MT1B	GALK1	ZNF607
TFPI2		COX6A1P2	IFI27	IFI27	IFI27	SAA2	NDUFA8					GALK1	DBI	CALM3	ACTBL2
C15orf48		UBBP4	VMO1	PIP	CXCL5	LINC00152	MT1B					CTSV	CTSV	NDUFV3	ECI1
ITGAV		AC007161.5	TFF3	S100A8	MTRNR2L12	FAM3C	ROMO1					C19orf70	CBX7	CTSV	CBX7
CTNNB1		BPIFA1			OLFM4	PSCA	DDX24					ECI1	C19orf70	VIM	ATP5D
S100A2		FXYD5				TSC22D3	GALK1					PHGDH	SIVA1	ZNF607	SLC25A5
MMP7		SCGB3A1				ERO1L	ATOX1					CBX7	GALK1	FKBP1C	GPX4
KRT6A		SPHK1				LSM12	RSF1					DBI	FKBP1C	RPL10L	NDUFV3
PLAU		NBEAL1				TNFRSF12A	SUMO1					NDUFV3	NDUFB8.1	SPP1	TMEM256
GDF15		LAMB3				ARL8B	MT1M					RPL10L	EIF5AL1	TIPIN	CTD-2090I13.1
MTRNR2L12		RPSAP58					CALM3					C9orf16	SPP1	CBX7	DBI
GADD45B		MMP1					COX8A					CALR	RPL10L	IFLTD1	FAM104A
		SAA2					ZNF607					GRINA	CALR	CALR	ATP5F1
		LRP10					RPSAP58					ZNF607	NDUFS6	ANKRD46	RPSAP58
		LSR					TMEM256					EIF5AL1	PPIAL4B	GRINA	H2AFX
		ZNF90					NDUFV3					CRISPLD2	MRPL54	EIF4H	UQCRC1
		KRT7					C17orf49					UQCRH	NDUFV3	NDUFB10	CRISPLD2
		DKK1					C19orf70					CREG1	ZNF607	MT2A	CYC1
		PPIB					HIST3H2A					NDUFB8.1	CKS1B		NDUFB8.1
		ACTG2					FCGBP					FKBP1C	CRISPLD2		LSM7
		MANF					ECI1					IFLTD1	MT1M		MALSU1
		SLC16A3					HIST1H2AL					MT1M	MT2A		MRPL51
		PDIA3					H1F0					HP			CREG1
		HSPA5					RRBP1					MT2A			TBCA
		VIM					MTRNR2L8								EIF5AL1
		G0S2					EVA1B								AEBP1
		PTHLH					PHGDH								TRAPPC6A
		ITGA6					TIMM13								TMBIM6
		ITGB1					CTSV								CALR
		LCN2					BLOC1S1								FKBP1C
		F3					SHFM1								RSF1
		GPX3					AEBP1								S100A8
		TTC19					ETFB								NAA50
