## Supplemental Table 4 for "Profibrotic priming of airway cell types and drug responses in early-stage idiopathic pulmonary fibrosis"

### Sheet: DTK
contrast	Diff	Lower CI	Upper CI	Significance	celltype
i_n-i_c	-0.189558	-0.284882	-0.0942339	Yes	Basal
i_p-i_c	-0.255962	-0.363306	-0.148619	Yes	Basal
i_s-i_c	-0.243823	-0.341324	-0.146322	Yes	Basal
n_c-i_c	-1.05783	-1.13637	-0.979293	Yes	Basal
n_n-i_c	-1.0456	-1.12404	-0.967157	Yes	Basal
n_p-i_c	-1.03613	-1.11472	-0.957544	Yes	Basal
n_s-i_c	-1.07661	-1.15514	-0.998092	Yes	Basal
i_p-i_n	-0.0664047	-0.157888	0.0250784	No	Basal
i_s-i_n	-0.0542652	-0.133975	0.0254449	No	Basal
n_c-i_n	-0.868273	-0.923199	-0.813347	No	Basal
n_n-i_n	-0.856043	-0.910834	-0.801251	Yes	Basal
n_p-i_n	-0.846574	-0.901572	-0.791577	Yes	Basal
n_s-i_n	-0.887056	-0.94196	-0.832153	Yes	Basal
i_s-i_p	0.0121394	-0.0816771	0.105956	No	Basal
n_c-i_p	-0.801868	-0.875759	-0.727978	Yes	Basal
n_n-i_p	-0.789638	-0.863429	-0.715848	Yes	Basal
n_p-i_p	-0.78017	-0.854114	-0.706226	Yes	Basal
n_s-i_p	-0.820652	-0.894526	-0.746778	Yes	Basal
n_c-i_s	-0.814008	-0.872692	-0.755324	Yes	Basal
n_n-i_s	-0.801778	-0.860335	-0.74322	Yes	Basal
n_p-i_s	-0.792309	-0.85106	-0.733558	Yes	Basal
n_s-i_s	-0.832791	-0.891454	-0.774129	Yes	Basal
n_n-n_c	0.0122301	0.00300724	0.0214531	Yes	Basal
n_p-n_c	0.0216988	0.0113191	0.0320785	Yes	Basal
n_s-n_c	-0.0187834	-0.0286521	-0.00891469	Yes	Basal
n_p-n_n	0.00946865	-0.00017122	0.0191085	No	Basal
n_s-n_n	-0.0310136	-0.040101	-0.0219261	Yes	Basal
n_s-n_p	-0.0404822	-0.0507418	-0.0302226	Yes	Basal
i_n-i_c	-0.113561	-0.17758	-0.0495415	Yes	Basal_ECM
i_p-i_c	-0.181036	-0.254809	-0.107263	Yes	Basal_ECM
i_s-i_c	-0.114177	-0.18486	-0.0434933	Yes	Basal_ECM
n_c-i_c	-0.763602	-0.824409	-0.702796	Yes	Basal_ECM
n_n-i_c	-0.680848	-0.741521	-0.620175	Yes	Basal_ECM
n_p-i_c	-0.694658	-0.758107	-0.631209	Yes	Basal_ECM
n_s-i_c	-0.747708	-0.811279	-0.684138	Yes	Basal_ECM
i_p-i_n	-0.0674751	-0.131689	-0.00326148	Yes	Basal_ECM
i_s-i_n	-0.00061567	-0.0612589	0.0600276	No	Basal_ECM
n_c-i_n	-0.650041	-0.698832	-0.601251	Yes	Basal_ECM
n_n-i_n	-0.567287	-0.615911	-0.518663	Yes	Basal_ECM
n_p-i_n	-0.581097	-0.63314	-0.529054	Yes	Basal_ECM
n_s-i_n	-0.634147	-0.686338	-0.581957	Yes	Basal_ECM
i_s-i_p	0.0668594	-0.00406644	0.137785	No	Basal_ECM
n_c-i_p	-0.582566	-0.643645	-0.521487	Yes	Basal_ECM
n_n-i_p	-0.499812	-0.560758	-0.438866	Yes	Basal_ECM
n_p-i_p	-0.513622	-0.577334	-0.44991	Yes	Basal_ECM
n_s-i_p	-0.566672	-0.630506	-0.502838	Yes	Basal_ECM
n_c-i_s	-0.649426	-0.706648	-0.592203	Yes	Basal_ECM
n_n-i_s	-0.566671	-0.623752	-0.50959	Yes	Basal_ECM
n_p-i_s	-0.580481	-0.640499	-0.520464	Yes	Basal_ECM
n_s-i_s	-0.633532	-0.693677	-0.573386	Yes	Basal_ECM
n_n-n_c	0.0827543	0.0384659	0.127043	Yes	Basal_ECM
n_p-n_c	0.0689442	0.0209316	0.116957	Yes	Basal_ECM
n_s-n_c	0.015894	-0.0322788	0.0640668	No	Basal_ECM
n_p-n_n	-0.0138102	-0.061633	0.0340127	No	Basal_ECM
n_s-n_n	-0.0668603	-0.114844	-0.0188768	Yes	Basal_ECM
n_s-n_p	-0.0530502	-0.104494	-0.00160583	Yes	Basal_ECM
i_n-i_c	-0.615023	-1.88385	0.653808	No	Basal_Mitotic
i_p-i_c	-0.513826	-1.76929	0.741643	No	Basal_Mitotic
i_s-i_c	-0.502658	-2.48917	1.48385	No	Basal_Mitotic
n_c-i_c	-1.15105	-2.38333	0.0812312	No	Basal_Mitotic
n_n-i_c	-1.13986	-2.37166	0.0919363	No	Basal_Mitotic
n_p-i_c	-1.13001	-2.36184	0.10181	No	Basal_Mitotic
n_s-i_c	-1.14529	-2.37714	0.0865711	No	Basal_Mitotic
i_p-i_n	0.101198	-0.292959	0.495355	No	Basal_Mitotic
i_s-i_n	0.112365	-1.48125	1.70598	No	Basal_Mitotic
n_c-i_n	-0.536026	-0.847998	-0.224053	Yes	Basal_Mitotic
n_n-i_n	-0.524837	-0.834883	-0.214791	Yes	Basal_Mitotic
n_p-i_n	-0.514991	-0.825149	-0.204833	Yes	Basal_Mitotic
n_s-i_n	-0.530262	-0.840549	-0.219976	Yes	Basal_Mitotic
i_s-i_p	0.0111674	0	0	No	Basal_Mitotic
n_c-i_p	-0.637223	0	0	No	Basal_Mitotic
n_n-i_p	-0.626035	0	0	No	Basal_Mitotic
n_p-i_p	-0.616189	0	0	No	Basal_Mitotic
n_s-i_p	-0.63146	0	0	No	Basal_Mitotic
n_c-i_s	-0.648391	-2.23869	0.941909	No	Basal_Mitotic
n_n-i_s	-0.637202	-2.22711	0.952708	No	Basal_Mitotic
n_p-i_s	-0.627356	-2.21729	0.962576	No	Basal_Mitotic
n_s-i_s	-0.642627	-2.23259	0.947331	No	Basal_Mitotic
n_n-n_c	0.0111886	-0.0544005	0.0767777	No	Basal_Mitotic
n_p-n_c	0.0210343	-0.0451007	0.0871693	No	Basal_Mitotic
n_s-n_c	0.00576317	-0.0609914	0.0725177	No	Basal_Mitotic
n_p-n_n	0.00984575	-0.0461389	0.0658304	No	Basal_Mitotic
n_s-n_n	-0.00542543	-0.0621405	0.0512897	No	Basal_Mitotic
n_s-n_p	-0.0152712	-0.0726152	0.0420728	No	Basal_Mitotic
i_n-i_c	-0.0530424	-0.0972304	-0.00885436	Yes	Suprabasal
i_p-i_c	-0.264551	-0.316175	-0.212928	Yes	Suprabasal
i_s-i_c	-0.0986211	-0.14549	-0.0517523	Yes	Suprabasal
n_c-i_c	-1.32709	-1.36613	-1.28805	Yes	Suprabasal
n_n-i_c	-1.38635	-1.42319	-1.34951	Yes	Suprabasal
n_p-i_c	-1.38285	-1.41883	-1.34687	Yes	Suprabasal
n_s-i_c	-1.41317	-1.44963	-1.37672	Yes	Suprabasal
i_p-i_n	-0.211509	-0.262735	-0.160283	Yes	Suprabasal
i_s-i_n	-0.0455787	-0.0920108	0.000853413	No	Suprabasal
n_c-i_n	-1.27405	-1.31257	-1.23553	Yes	Suprabasal
n_n-i_n	-1.33331	-1.36959	-1.29703	Yes	Suprabasal
n_p-i_n	-1.32981	-1.36522	-1.29439	Yes	Suprabasal
n_s-i_n	-1.36013	-1.39602	-1.32423	Yes	Suprabasal
i_s-i_p	0.16593	0.112364	0.219496	Yes	Suprabasal
n_c-i_p	-1.06254	-1.10941	-1.01567	Yes	Suprabasal
n_n-i_p	-1.1218	-1.16685	-1.07675	Yes	Suprabasal
n_p-i_p	-1.1183	-1.16265	-1.07395	Yes	Suprabasal
n_s-i_p	-1.14862	-1.19336	-1.10388	Yes	Suprabasal
n_c-i_s	-1.22847	-1.27003	-1.18691	Yes	Suprabasal
n_n-i_s	-1.28773	-1.32722	-1.24823	Yes	Suprabasal
n_p-i_s	-1.28423	-1.32293	-1.24553	Yes	Suprabasal
n_s-i_s	-1.31455	-1.35369	-1.27541	Yes	Suprabasal
n_n-n_c	-0.0592602	-0.0890601	-0.0294604	Yes	Suprabasal
n_p-n_c	-0.0557614	-0.0845006	-0.0270222	Yes	Suprabasal
n_s-n_c	-0.0860814	-0.115409	-0.0567542	Yes	Suprabasal
n_p-n_n	0.00349882	-0.0221642	0.0291619	No	Suprabasal
n_s-n_n	-0.0268211	-0.053141	-0.000501256	Yes	Suprabasal
n_s-n_p	-0.03032	-0.055432	-0.00520792	Yes	Suprabasal
i_n-i_c	-0.0592579	-0.122589	0.00407349	No	Secretory-trans
i_p-i_c	-0.249692	-0.31319	-0.186193	Yes	Secretory-trans
i_s-i_c	-0.165557	-0.233398	-0.0977154	Yes	Secretory-trans
n_c-i_c	-0.958663	-1.02521	-0.892111	Yes	Secretory-trans
n_n-i_c	-1.00934	-1.08061	-0.938063	Yes	Secretory-trans
n_p-i_c	-0.8404	-0.907082	-0.773718	Yes	Secretory-trans
n_s-i_c	-0.920592	-0.990625	-0.850559	Yes	Secretory-trans
i_p-i_n	-0.190434	-0.252503	-0.128364	Yes	Secretory-trans
i_s-i_n	-0.106299	-0.172804	-0.0397938	Yes	Secretory-trans
n_c-i_n	-0.899405	-0.964594	-0.834216	Yes	Secretory-trans
n_n-i_n	-0.950077	-1.02008	-0.880077	Yes	Secretory-trans
n_p-i_n	-0.781142	-0.846464	-0.715819	Yes	Secretory-trans
n_s-i_n	-0.861334	-0.930073	-0.792596	Yes	Secretory-trans
i_s-i_p	0.0841347	0.0174392	0.15083	Yes	Secretory-trans
n_c-i_p	-0.708971	-0.774353	-0.643589	Yes	Secretory-trans
n_n-i_p	-0.759644	-0.829828	-0.689459	Yes	Secretory-trans
n_p-i_p	-0.590708	-0.656223	-0.525193	Yes	Secretory-trans
n_s-i_p	-0.670901	-0.739826	-0.601976	Yes	Secretory-trans
n_c-i_s	-0.793106	-0.862765	-0.723446	Yes	Secretory-trans
n_n-i_s	-0.843778	-0.91797	-0.769586	Yes	Secretory-trans
n_p-i_s	-0.674843	-0.744628	-0.605058	Yes	Secretory-trans
n_s-i_s	-0.755035	-0.828035	-0.682035	Yes	Secretory-trans
n_n-n_c	-0.0506724	-0.123807	0.0224624	No	Secretory-trans
n_p-n_c	0.118263	0.0496185	0.186907	Yes	Secretory-trans
n_s-n_c	0.0380705	-0.0338507	0.109992	No	Secretory-trans
n_p-n_n	0.168935	0.095815	0.242056	Yes	Secretory-trans
n_s-n_n	0.0887429	0.0125491	0.164937	Yes	Secretory-trans
n_s-n_p	-0.0801923	-0.152189	-0.00819527	Yes	Secretory-trans
i_n-i_c	-0.0951619	-0.123893	-0.0664309	Yes	Club
i_p-i_c	-0.20558	-0.238355	-0.172804	Yes	Club
i_s-i_c	-0.13387	-0.163784	-0.103955	Yes	Club
n_c-i_c	-1.20993	-1.23982	-1.18004	Yes	Club
n_n-i_c	-1.25684	-1.2844	-1.22928	Yes	Club
n_p-i_c	-1.24484	-1.27337	-1.21631	Yes	Club
n_s-i_c	-1.32134	-1.35148	-1.2912	Yes	Club
i_p-i_n	-0.110418	-0.142966	-0.0778697	Yes	Club
i_s-i_n	-0.0387077	-0.0683727	-0.00904275	Yes	Club
n_c-i_n	-1.11477	-1.1444	-1.08513	Yes	Club
n_n-i_n	-1.16168	-1.18897	-1.13439	Yes	Club
n_p-i_n	-1.14967	-1.17794	-1.12141	Yes	Club
n_s-i_n	-1.22618	-1.25607	-1.19629	Yes	Club
i_s-i_p	0.0717099	0.0381061	0.105314	Yes	Club
n_c-i_p	-1.00435	-1.03793	-0.970768	Yes	Club
n_n-i_p	-1.05126	-1.08278	-1.01973	Yes	Club
n_p-i_p	-1.03926	-1.07163	-1.00688	Yes	Club
n_s-i_p	-1.11576	-1.14957	-1.08196	Yes	Club
n_c-i_s	-1.07606	-1.10683	-1.04528	Yes	Club
n_n-i_s	-1.12297	-1.15149	-1.09445	Yes	Club
n_p-i_s	-1.11097	-1.14043	-1.08151	Yes	Club
n_s-i_s	-1.18747	-1.21849	-1.15645	Yes	Club
n_n-n_c	-0.0469119	-0.0754083	-0.0184154	Yes	Club
n_p-n_c	-0.0349091	-0.0643457	-0.00547243	Yes	Club
n_s-n_c	-0.111415	-0.142412	-0.0804174	Yes	Club
n_p-n_n	0.0120028	-0.0150668	0.0390724	No	Club
n_s-n_n	-0.0645029	-0.0932618	-0.0357439	Yes	Club
n_s-n_p	-0.0765056	-0.106197	-0.046814	Yes	Club
i_n-i_c	-0.198511	-0.23278	-0.164243	Yes	Goblet
i_p-i_c	-0.265551	-0.2985	-0.232602	Yes	Goblet
i_s-i_c	-0.333007	-0.369395	-0.29662	Yes	Goblet
n_c-i_c	-1.14892	-1.19132	-1.10653	Yes	Goblet
n_n-i_c	-1.02176	-1.064	-0.979522	Yes	Goblet
n_p-i_c	-1.01649	-1.06508	-0.967894	Yes	Goblet
n_s-i_c	-1.06063	-1.10777	-1.01348	Yes	Goblet
i_p-i_n	-0.0670399	-0.0922756	-0.0418042	Yes	Goblet
i_s-i_n	-0.134496	-0.164081	-0.104912	Yes	Goblet
n_c-i_n	-0.950413	-0.987137	-0.913688	Yes	Goblet
n_n-i_n	-0.82325	-0.859793	-0.786707	Yes	Goblet
n_p-i_n	-0.817974	-0.861703	-0.774244	Yes	Goblet
n_s-i_n	-0.862115	-0.904229	-0.820001	Yes	Goblet
i_s-i_p	-0.0674563	-0.0955026	-0.0394099	Yes	Goblet
n_c-i_p	-0.883373	-0.91887	-0.847875	Yes	Goblet
n_n-i_p	-0.75621	-0.79152	-0.720901	Yes	Goblet
n_p-i_p	-0.750934	-0.793638	-0.708229	Yes	Goblet
n_s-i_p	-0.795075	-0.836124	-0.754026	Yes	Goblet
n_c-i_s	-0.815916	-0.854642	-0.777191	Yes	Goblet
n_n-i_s	-0.688754	-0.727307	-0.650201	Yes	Goblet
n_p-i_s	-0.683478	-0.728905	-0.63805	Yes	Goblet
n_s-i_s	-0.727619	-0.771493	-0.683745	Yes	Goblet
n_n-n_c	0.127162	0.082879	0.171446	Yes	Goblet
n_p-n_c	0.132439	0.0820537	0.182824	Yes	Goblet
n_s-n_c	0.0882975	0.0393097	0.137285	Yes	Goblet
n_p-n_n	0.00527638	-0.0449936	0.0555463	No	Goblet
n_s-n_n	-0.0388649	-0.0877333	0.0100035	No	Goblet
n_s-n_p	-0.0441413	-0.0986022	0.0103196	No	Goblet
i_n-i_c	-0.295909	-0.713274	0.121456	No	FOXN4
i_p-i_c	-0.410067	-0.813612	-0.00652124	Yes	FOXN4
i_s-i_c	-0.473966	-0.893851	-0.0540811	Yes	FOXN4
n_c-i_c	-0.784295	-1.16261	-0.405981	Yes	FOXN4
n_n-i_c	-0.70716	-1.084	-0.330317	Yes	FOXN4
n_p-i_c	-0.678301	-1.06059	-0.296011	Yes	FOXN4
n_s-i_c	-0.733424	-1.11166	-0.355189	Yes	FOXN4
i_p-i_n	-0.114158	-0.362114	0.133799	No	FOXN4
i_s-i_n	-0.178057	-0.451652	0.095538	No	FOXN4
n_c-i_n	-0.488386	-0.693023	-0.283749	Yes	FOXN4
n_n-i_n	-0.411251	-0.613173	-0.209329	Yes	FOXN4
n_p-i_n	-0.382392	-0.594245	-0.170539	Yes	FOXN4
n_s-i_n	-0.437516	-0.642009	-0.233022	Yes	FOXN4
i_s-i_p	-0.0638994	-0.316903	0.189104	No	FOXN4
n_c-i_p	-0.374228	-0.549753	-0.198703	Yes	FOXN4
n_n-i_p	-0.297093	-0.469423	-0.124763	Yes	FOXN4
n_p-i_p	-0.268234	-0.452177	-0.0842917	Yes	FOXN4
n_s-i_p	-0.323358	-0.498714	-0.148002	Yes	FOXN4
n_c-i_s	-0.310329	-0.521313	-0.0993445	Yes	FOXN4
n_n-i_s	-0.233194	-0.441513	-0.0248744	Yes	FOXN4
n_p-i_s	-0.204335	-0.42241	0.0137404	No	FOXN4
n_s-i_s	-0.259459	-0.470302	-0.0486152	Yes	FOXN4
n_n-n_c	0.0771352	-0.022946	0.177216	No	FOXN4
n_p-n_c	0.105994	-0.0130745	0.225063	No	FOXN4
n_s-n_c	0.0508704	-0.054365	0.156106	No	FOXN4
n_p-n_n	0.0288591	-0.0852154	0.142934	No	FOXN4
n_s-n_n	-0.0262647	-0.12587	0.0733404	No	FOXN4
n_s-n_p	-0.0551238	-0.173915	0.0636673	No	FOXN4
i_n-i_c	-0.567291	-0.958898	-0.175684	Yes	Ionocyte
i_p-i_c	-0.676399	-1.06244	-0.290356	Yes	Ionocyte
i_s-i_c	-0.10365	-0.49479	0.287489	No	Ionocyte
n_c-i_c	-0.994915	-1.34911	-0.640718	Yes	Ionocyte
n_n-i_c	-0.953465	-1.30576	-0.601175	Yes	Ionocyte
n_p-i_c	-0.986385	-1.33797	-0.634796	Yes	Ionocyte
n_s-i_c	-1.01899	-1.37446	-0.663532	Yes	Ionocyte
i_p-i_n	-0.109108	-0.361359	0.143143	No	Ionocyte
i_s-i_n	0.463641	0.203697	0.723585	Yes	Ionocyte
n_c-i_n	-0.427624	-0.62807	-0.227179	Yes	Ionocyte
n_n-i_n	-0.386174	-0.583247	-0.189101	Yes	Ionocyte
n_p-i_n	-0.419094	-0.614918	-0.22327	Yes	Ionocyte
n_s-i_n	-0.451702	-0.654362	-0.249043	Yes	Ionocyte
i_s-i_p	0.572749	0.3173	0.828197	Yes	Ionocyte
n_c-i_p	-0.318516	-0.510873	-0.12616	Yes	Ionocyte
n_n-i_p	-0.277066	-0.465794	-0.0883376	Yes	Ionocyte
n_p-i_p	-0.309986	-0.497368	-0.122604	Yes	Ionocyte
n_s-i_p	-0.342595	-0.537329	-0.14786	Yes	Ionocyte
n_c-i_s	-0.891265	-1.09602	-0.686512	Yes	Ionocyte
n_n-i_s	-0.849814	-1.05109	-0.648539	Yes	Ionocyte
n_p-i_s	-0.882735	-1.08272	-0.682747	Yes	Ionocyte
n_s-i_s	-0.915343	-1.12238	-0.708309	Yes	Ionocyte
n_n-n_c	0.0414504	-0.0667764	0.149677	No	Ionocyte
n_p-n_c	0.00852996	-0.0972727	0.114333	No	Ionocyte
n_s-n_c	-0.0240784	-0.142709	0.0945527	No	Ionocyte
n_p-n_n	-0.0329204	-0.131877	0.0660362	No	Ionocyte
n_s-n_n	-0.0655287	-0.178117	0.0470591	No	Ionocyte
n_s-n_p	-0.0326083	-0.142407	0.0771902	No	Ionocyte
i_n-i_c	-0.22038	-0.290774	-0.149986	Yes	Ciliated
i_p-i_c	-0.140915	-0.21524	-0.0665896	Yes	Ciliated
i_s-i_c	-0.173449	-0.244562	-0.102335	Yes	Ciliated
n_c-i_c	-1.05991	-1.1194	-1.00042	Yes	Ciliated
n_n-i_c	-1.04502	-1.10469	-0.985346	Yes	Ciliated
n_p-i_c	-1.09013	-1.14984	-1.03041	Yes	Ciliated
n_s-i_c	-1.10421	-1.16367	-1.04475	Yes	Ciliated
i_p-i_n	0.0794653	0.0127561	0.146175	Yes	Ciliated
i_s-i_n	0.0469313	-0.0161814	0.110044	No	Ciliated
n_c-i_n	-0.839532	-0.88919	-0.789873	Yes	Ciliated
n_n-i_n	-0.82464	-0.874516	-0.774763	Yes	Ciliated
n_p-i_n	-0.869747	-0.919675	-0.81982	Yes	Ciliated
n_s-i_n	-0.883832	-0.933456	-0.834208	Yes	Ciliated
i_s-i_p	-0.032534	-0.100034	0.0349661	No	Ciliated
n_c-i_p	-0.918997	-0.974111	-0.863883	Yes	Ciliated
n_n-i_p	-0.904105	-0.959416	-0.848794	Yes	Ciliated
n_p-i_p	-0.949213	-1.00457	-0.893856	Yes	Ciliated
n_s-i_p	-0.963297	-1.01838	-0.908215	Yes	Ciliated
n_c-i_s	-0.886463	-0.937145	-0.835781	Yes	Ciliated
n_n-i_s	-0.871571	-0.922467	-0.820675	Yes	Ciliated
n_p-i_s	-0.916679	-0.967624	-0.865733	Yes	Ciliated
n_s-i_s	-0.930763	-0.981412	-0.880115	Yes	Ciliated
n_n-n_c	0.0148924	-0.0178573	0.0476421	No	Ciliated
n_p-n_c	-0.0302156	-0.0630421	0.00261099	No	Ciliated
n_s-n_c	-0.0443002	-0.0766636	-0.0119369	Yes	Ciliated
n_p-n_n	-0.045108	-0.078263	-0.011953	Yes	Ciliated
n_s-n_n	-0.0591926	-0.0918891	-0.0264962	Yes	Ciliated
n_s-n_p	-0.0140847	-0.0468592	0.0186898	No	Ciliated
i_n-i_c	-0.0596776	-0.16853	0.0491747	No	Ciliated-diff
i_p-i_c	-0.211286	-0.329896	-0.0926768	Yes	Ciliated-diff
i_s-i_c	-0.178743	-0.311987	-0.0454987	Yes	Ciliated-diff
n_c-i_c	-1.2876	-1.38221	-1.19299	Yes	Ciliated-diff
n_n-i_c	-1.19873	-1.294	-1.10346	Yes	Ciliated-diff
n_p-i_c	-1.17148	-1.26631	-1.07666	Yes	Ciliated-diff
n_s-i_c	-1.26477	-1.3579	-1.17164	Yes	Ciliated-diff
i_p-i_n	-0.151609	-0.249869	-0.0533485	Yes	Ciliated-diff
i_s-i_n	-0.119065	-0.234549	-0.00358228	Yes	Ciliated-diff
n_c-i_n	-1.22792	-1.29533	-1.16051	Yes	Ciliated-diff
n_n-i_n	-1.13905	-1.20738	-1.07072	Yes	Ciliated-diff
n_p-i_n	-1.1118	-1.17952	-1.04409	Yes	Ciliated-diff
n_s-i_n	-1.20509	-1.27042	-1.13977	Yes	Ciliated-diff
i_s-i_p	0.0325434	-0.0923239	0.157411	No	Ciliated-diff
n_c-i_p	-1.07631	-1.15864	-0.993987	Yes	Ciliated-diff
n_n-i_p	-0.987443	-1.07053	-0.904358	Yes	Ciliated-diff
n_p-i_p	-0.960195	-1.04277	-0.877619	Yes	Ciliated-diff
n_s-i_p	-1.05349	-1.13411	-0.972864	Yes	Ciliated-diff
n_c-i_s	-1.10886	-1.21109	-1.00662	Yes	Ciliated-diff
n_n-i_s	-1.01999	-1.12284	-0.917136	Yes	Ciliated-diff
n_p-i_s	-0.992739	-1.09518	-0.890298	Yes	Ciliated-diff
n_s-i_s	-1.08603	-1.1869	-0.985156	Yes	Ciliated-diff
n_n-n_c	0.0888704	0.0467239	0.131017	Yes	Ciliated-diff
n_p-n_c	0.116118	0.0749807	0.157254	Yes	Ciliated-diff
n_s-n_c	0.0228274	-0.0142357	0.0598904	No	Ciliated-diff
n_p-n_n	0.0272472	-0.0153868	0.0698813	No	Ciliated-diff
n_s-n_n	-0.066043	-0.104761	-0.027325	Yes	Ciliated-diff
n_s-n_p	-0.0932902	-0.130912	-0.0556682	Yes	Ciliated-diff
i_n-i_c	-0.449381	-0.464164	-0.434599	Yes	Fibroblast
i_p-i_c	-0.361144	-0.378109	-0.344179	Yes	Fibroblast
i_s-i_c	-0.357641	-0.371265	-0.344018	Yes	Fibroblast
n_c-i_c	-1.36796	-1.39334	-1.34258	Yes	Fibroblast
n_n-i_c	-1.3206	-1.36475	-1.27646	Yes	Fibroblast
n_p-i_c	-1.32043	-1.39892	-1.24195	Yes	Fibroblast
n_s-i_c	-1.30441	-1.35205	-1.25677	Yes	Fibroblast
i_p-i_n	0.0882376	0.0711262	0.105349	Yes	Fibroblast
i_s-i_n	0.0917401	0.0779346	0.105545	Yes	Fibroblast
n_c-i_n	-0.918578	-0.944055	-0.8931	Yes	Fibroblast
n_n-i_n	-0.871223	-0.915425	-0.82702	Yes	Fibroblast
n_p-i_n	-0.871053	-0.949569	-0.792537	Yes	Fibroblast
n_s-i_n	-0.855028	-0.902715	-0.80734	Yes	Fibroblast
i_s-i_p	0.00350246	-0.0126183	0.0196233	No	Fibroblast
n_c-i_p	-1.00682	-1.03362	-0.980012	Yes	Fibroblast
n_n-i_p	-0.95946	-1.00444	-0.914481	Yes	Fibroblast
n_p-i_p	-0.959291	-1.03825	-0.880334	Yes	Fibroblast
n_s-i_p	-0.943265	-0.991674	-0.894857	Yes	Fibroblast
n_c-i_s	-1.01032	-1.03544	-0.985196	Yes	Fibroblast
n_n-i_s	-0.962963	-1.00732	-0.918607	Yes	Fibroblast
n_p-i_s	-0.962793	-1.04204	-0.883545	Yes	Fibroblast
n_s-i_s	-0.946768	-0.994678	-0.898857	Yes	Fibroblast
n_n-n_c	0.0473548	-0.00327567	0.0979852	No	Fibroblast
n_p-n_c	0.0475244	-0.0367371	0.131786	No	Fibroblast
n_s-n_c	0.06355	0.00962022	0.11748	Yes	Fibroblast
n_p-n_n	0.000169645	-0.098956	0.0992953	No	Fibroblast
n_s-n_n	0.0161952	-0.0544001	0.0867905	No	Fibroblast
n_s-n_p	0.0160256	-0.078821	0.110872	No	Fibroblast
i_n-i_c	-0.507265	-0.535367	-0.479162	Yes	Fibroblast_Mitotic
i_p-i_c	-0.401819	-0.431306	-0.372332	Yes	Fibroblast_Mitotic
i_s-i_c	-0.336369	-0.355018	-0.317719	Yes	Fibroblast_Mitotic
n_c-i_c	-1.39314	-1.42516	-1.36111	Yes	Fibroblast_Mitotic
n_n-i_c	-1.31605	-1.36026	-1.27184	Yes	Fibroblast_Mitotic
n_p-i_c	-1.29407	-1.4154	-1.17274	Yes	Fibroblast_Mitotic
n_s-i_c	-1.2732	-1.31994	-1.22645	Yes	Fibroblast_Mitotic
i_p-i_n	0.105446	0.0703133	0.140578	Yes	Fibroblast_Mitotic
i_s-i_n	0.170896	0.144203	0.197589	Yes	Fibroblast_Mitotic
n_c-i_n	-0.885874	-0.923162	-0.848585	Yes	Fibroblast_Mitotic
n_n-i_n	-0.808788	-0.856951	-0.760625	Yes	Fibroblast_Mitotic
n_p-i_n	-0.786803	-0.909639	-0.663968	Yes	Fibroblast_Mitotic
n_s-i_n	-0.765932	-0.816433	-0.715431	Yes	Fibroblast_Mitotic
i_s-i_p	0.0654505	0.037308	0.0935929	Yes	Fibroblast_Mitotic
n_c-i_p	-0.991319	-1.02966	-0.952983	Yes	Fibroblast_Mitotic
n_n-i_p	-0.914234	-0.963209	-0.865258	Yes	Fibroblast_Mitotic
n_p-i_p	-0.892249	-1.01539	-0.769111	Yes	Fibroblast_Mitotic
n_s-i_p	-0.871378	-0.922653	-0.820102	Yes	Fibroblast_Mitotic
n_c-i_s	-1.05677	-1.08803	-1.02551	Yes	Fibroblast_Mitotic
n_n-i_s	-0.979684	-1.02366	-0.935705	Yes	Fibroblast_Mitotic
n_p-i_s	-0.9577	-1.08053	-0.834869	Yes	Fibroblast_Mitotic
n_s-i_s	-0.936828	-0.983431	-0.890226	Yes	Fibroblast_Mitotic
n_n-n_c	0.0770858	0.0245853	0.129586	Yes	Fibroblast_Mitotic
n_p-n_c	0.0990703	-0.0294915	0.227632	No	Fibroblast_Mitotic
n_s-n_c	0.119942	0.065123	0.17476	Yes	Fibroblast_Mitotic
n_p-n_n	0.0219845	-0.143571	0.18754	No	Fibroblast_Mitotic
n_s-n_n	0.0428559	-0.0362984	0.12201	No	Fibroblast_Mitotic
n_s-n_p	0.0208714	-0.116421	0.158163	No	Fibroblast_Mitotic
i_n-i_c	-0.364846	-0.391039	-0.338653	Yes	Fibroblast_ER_Stress
i_p-i_c	-0.272572	-0.302596	-0.242548	Yes	Fibroblast_ER_Stress
i_s-i_c	-0.301413	-0.325676	-0.277149	Yes	Fibroblast_ER_Stress
n_c-i_c	-1.40198	-1.4687	-1.33526	Yes	Fibroblast_ER_Stress
n_n-i_c	-1.2753	-1.3452	-1.20539	Yes	Fibroblast_ER_Stress
n_p-i_c	-1.37064	-1.52146	-1.21982	Yes	Fibroblast_ER_Stress
n_s-i_c	-1.27336	-1.37485	-1.17187	Yes	Fibroblast_ER_Stress
i_p-i_n	0.0922745	0.0625476	0.122001	Yes	Fibroblast_ER_Stress
i_s-i_n	0.0634335	0.0395383	0.0873288	Yes	Fibroblast_ER_Stress
n_c-i_n	-1.03714	-1.10372	-0.970554	Yes	Fibroblast_ER_Stress
n_n-i_n	-0.91045	-0.980223	-0.840678	Yes	Fibroblast_ER_Stress
n_p-i_n	-1.00579	-1.15655	-0.855036	Yes	Fibroblast_ER_Stress
n_s-i_n	-0.908516	-1.00992	-0.807116	Yes	Fibroblast_ER_Stress
i_s-i_p	-0.0288409	-0.0568789	-0.000802957	Yes	Fibroblast_ER_Stress
n_c-i_p	-1.12941	-1.19759	-1.06124	Yes	Fibroblast_ER_Stress
n_n-i_p	-1.00272	-1.07401	-0.931435	Yes	Fibroblast_ER_Stress
n_p-i_p	-1.09807	-1.24952	-0.946618	Yes	Fibroblast_ER_Stress
n_s-i_p	-1.00079	-1.10323	-0.898347	Yes	Fibroblast_ER_Stress
n_c-i_s	-1.10057	-1.17621	-1.02493	Yes	Fibroblast_ER_Stress
n_n-i_s	-0.973884	-1.05323	-0.894542	Yes	Fibroblast_ER_Stress
n_p-i_s	-1.06923	-1.24203	-0.896423	Yes	Fibroblast_ER_Stress
n_s-i_s	-0.97195	-1.08788	-0.856024	Yes	Fibroblast_ER_Stress
n_n-n_c	0.126688	0.0155989	0.237776	Yes	Fibroblast_ER_Stress
n_p-n_c	0.0313429	-0.163261	0.225946	No	Fibroblast_ER_Stress
n_s-n_c	0.128621	-0.0130809	0.270324	No	Fibroblast_ER_Stress
n_p-n_n	-0.0953447	-0.430746	0.240056	No	Fibroblast_ER_Stress
n_s-n_n	0.00193381	-0.244032	0.2479	No	Fibroblast_ER_Stress
n_s-n_p	0.0972785	-0.11298	0.307537	No	Fibroblast_ER_Stress
i_n-i_c	-0.464894	-0.491631	-0.438158	Yes	Lipofibroblast
i_p-i_c	-0.411626	-0.444658	-0.378595	Yes	Lipofibroblast
i_s-i_c	-0.37952	-0.405159	-0.353881	Yes	Lipofibroblast
n_c-i_c	-1.43603	-1.56575	-1.3063	Yes	Lipofibroblast
n_n-i_c	-1.25179	0	0	No	Lipofibroblast
n_p-i_c	-1.01168	0	0	No	Lipofibroblast
n_s-i_c	-0.904451	0	0	No	Lipofibroblast
i_p-i_n	0.0532681	0.0201413	0.0863949	Yes	Lipofibroblast
i_s-i_n	0.0853746	0.0596187	0.111131	Yes	Lipofibroblast
n_c-i_n	-0.971133	-1.10092	-0.841343	Yes	Lipofibroblast
n_n-i_n	-0.786896	0	0	No	Lipofibroblast
n_p-i_n	-0.546784	0	0	No	Lipofibroblast
n_s-i_n	-0.439556	0	0	No	Lipofibroblast
i_s-i_p	0.0321066	-0.00012216	0.0643353	No	Lipofibroblast
n_c-i_p	-1.0244	-1.15556	-0.893243	Yes	Lipofibroblast
n_n-i_p	-0.840164	0	0	No	Lipofibroblast
n_p-i_p	-0.600052	0	0	No	Lipofibroblast
n_s-i_p	-0.492824	0	0	No	Lipofibroblast
n_c-i_s	-1.05651	-1.27577	-0.837243	Yes	Lipofibroblast
n_n-i_s	-0.87227	0	0	No	Lipofibroblast
n_p-i_s	-0.632159	0	0	No	Lipofibroblast
n_s-i_s	-0.524931	0	0	No	Lipofibroblast
n_n-n_c	0.184237	0	0	No	Lipofibroblast
n_p-n_c	0.424349	0	0	No	Lipofibroblast
n_s-n_c	0.531577	0	0	No	Lipofibroblast
n_p-n_n	0.240112	0	0	No	Lipofibroblast
n_s-n_n	0.34734	0	0	No	Lipofibroblast
n_s-n_p	0.107228	0	0	No	Lipofibroblast
i_n-i_c	-0.519232	-0.664776	-0.373687	Yes	Hybrid_FG
i_p-i_c	-0.519346	-0.631418	-0.407275	Yes	Hybrid_FG
i_s-i_c	-0.545629	-0.650193	-0.441065	Yes	Hybrid_FG
n_c-i_c	-1.33694	-1.56965	-1.10423	Yes	Hybrid_FG
n_n-i_c	-1.13276	-1.32181	-0.943697	Yes	Hybrid_FG
n_p-i_c	-1.16905	-1.45404	-0.88406	Yes	Hybrid_FG
n_s-i_c	-1.22169	-1.45754	-0.985835	Yes	Hybrid_FG
i_p-i_n	-0.000114768	-0.13885	0.138621	No	Hybrid_FG
i_s-i_n	-0.0263976	-0.159386	0.10659	No	Hybrid_FG
n_c-i_n	-0.817706	-1.06099	-0.574426	Yes	Hybrid_FG
n_n-i_n	-0.613525	-0.817257	-0.409792	Yes	Hybrid_FG
n_p-i_n	-0.649821	-0.941664	-0.357978	Yes	Hybrid_FG
n_s-i_n	-0.702457	-0.948625	-0.456289	Yes	Hybrid_FG
i_s-i_p	-0.0262829	-0.123144	0.0705785	No	Hybrid_FG
n_c-i_p	-0.817591	-1.04292	-0.592259	Yes	Hybrid_FG
n_n-i_p	-0.61341	-0.79546	-0.43136	Yes	Hybrid_FG
n_p-i_p	-0.649706	-0.926645	-0.372767	Yes	Hybrid_FG
n_s-i_p	-0.702342	-0.930781	-0.473903	Yes	Hybrid_FG
n_c-i_s	-0.791308	-1.05832	-0.524301	Yes	Hybrid_FG
n_n-i_s	-0.587127	-0.801023	-0.373231	Yes	Hybrid_FG
n_p-i_s	-0.623423	-0.953333	-0.293514	Yes	Hybrid_FG
n_s-i_s	-0.676059	-0.946864	-0.405255	Yes	Hybrid_FG
n_n-n_c	0.204181	-0.151145	0.559508	No	Hybrid_FG
n_p-n_c	0.167885	-0.281123	0.616893	No	Hybrid_FG
n_s-n_c	0.115249	-0.283752	0.51425	No	Hybrid_FG
n_p-n_n	-0.0362963	-0.492959	0.420367	No	Hybrid_FG
n_s-n_n	-0.0889324	-0.484983	0.307118	No	Hybrid_FG
n_s-n_p	-0.0526361	-0.544821	0.439549	No	Hybrid_FG
