## Supplemental Table 5 for "Profibrotic priming of airway cell types and drug responses in early-stage idiopathic pulmonary fibrosis"

### Sheet: ALI
Patient	Gender	Age	Category	DLCO (% predicted)	FEV1 (% predicted)	FVC (% predicted)	Relevant Comorbidities
22	M	73	IPF	38.1	85.1	78.8	myocardial infarction 2006; arterial hypertension; hiatus hernia; gastroesophageal reflux disease; smoker (55 PY)
52	M	70	IPF	36.5	84.2	89.7	chronic heart failure; atrial fibrilation; arterial hypertension; ex-smoker (50 PY)
54	M	68	IPF	48.4	73.4	60.9	duodenal ulcers; IgG4 associated interstitial lung disease
55	M	77	IPF	39.3	88.2	89.4	sleep apnoea syndrom; myocardial infarction 1981; atrial fibrilation; arterial hypertension; ex-smoker (25 PY)
46	M	53	Control	101.8	92.5	93	lung cancer; cholecystolithiasis; smoker (20 PY)
47	F	55	Control	98,4	78.1	113.3	endobronchial lipoma; gastroesophageal reflux disease; hiatus hernia; mitral valve disease; endometriosis; ex-smoker
50	M	55	Control	81.9	105.2	112.7	lung cancer; smoker (25 PY)
51	M	67	Control	44	51.7	48.4	carcinoid tumor; alcohol abuse; liver cirrhosis; cardiomyopathy; chornic heart failure; adipositas; arterial hypertension

### Sheet: FFPE
Patient	Gender	Age	Category	DLCO SB	FVC L	FVC %	Relevant Comorbidities	Others
VATS_IPF_p1	M	65	IPF	0.751	4.34l	0.948	pneumonia 2016; right rib fractures 7th and 8th ribs after trauma 2018
VATS_IPF_p2	M	74	IPF	0.844	3.99l	0.997	sleep apnea with CPAP-therapy since 08/2020; arterial hypertension; hyperlipidemia; hypothyreosis
VATS_IPF_p3	M	74	IPF	0.456	4.21l	1.109	none
VATS_IPF_p4	F	71	IPF	0.454	2.41l	0.78	hyperlipidemia; diastolic dysfunction; mitral valve regurgitation
VATS_IPF_p5	F	63	IPF	0.497	2.13l	0.626	allergic asthma; allergic rhinoconjunctivitis; cigarette consumption til 05/2019 (30 PY)
control1	M	35	Control				toxic encephalopath, liver cirrhosis, no alcohol abuse	Purchased from Tissue Solutions as freshfrozen lung specimens
control2	F	34	Control				undifferentiated colitis, malabsorption, cachexia	Purchased from Tissue Solutions as freshfrozen lung specimens
