## Supplemental Table 6 for "Profibrotic priming of airway cell types and drug responses in early-stage idiopathic pulmonary fibrosis"

### Sheet: Sheet2
Antibody	Host	Dilution	Amplified?	Sample	Brand and Catalog Number
SPP1	Mouse	1:100	Yes	VATS	Invitrogen, 14-9096-82
S100A8/9	Mouse	1:100	Yes	VATS	Santa Cruz Biotech, sc-48352
SAA1/2	Rabbit	1:100	Yes	VATS	Thermo Scientific, PA5-112852
JAG1	Mouse	1:100	Yes	VATS	Santa Cruz Biotech, sc-390177
THBS1	Mouse	1:100	Yes	VATS	Santa Cruz Biotech, sc-59887
KRT5	Rabbit	1:100	No	VATS	Biozol, ATA-HPA059479
EPCAM	Mouse	1:100	No	VATS	ThermoFischer, MA5-12436
EPCAM	Rabbit	1:100	No	VATS	Thermo Scientific, PA5-19832
Vimentin	Rabbit	1:100	No	VATS	Abcam, ab92547
COL1A1	Rabbit	1:100	No	VATS	Cell Signaling, 72026T
CD68	Rat	1:100	No	VATS	Abcam, ab53444
Goat α-Rabbit AlexaFluor®488	Goat	1:500	-	VATS	Life Technologies, A11034
Goat α-Mouse AlexaFluor®568	Goat	1:500	-	VATS	Life Technologies, A11004
Goat α-Rat AlexaFluor®647	Goat	1:500	-	VATS	Life Technologies, A21247
FABP4	Goat	1:50	-	ALI	R&D Systems, AF3150
ERO1L	Mouse	1:50	-	ALI	Santa Cruz Biotechnology, sc-365526
SCGB1A1	Rabbit	1:300	-	ALI	Biozol, BVD-RD181022220-01
B-tubulin IV	Mouse	1:50	-	ALI	Sigma, T7941
MUC5AC	Mouse	1:300	-	ALI	Abcam, ab3649
KRT5	Rabbit	1:50	-	ALI	Biozol, ATA-HPA059479
Vimentin	Rabbit	1:100	-	ALI	Abcam, ab92547
Donkey α-Rabbit AlexaFluor®488	Donkey	1:300	-	ALI	Dianova, 711-545-152
Donkey α-Mouse AlexaFluor®549	Donkey	1:300	-	ALI	Dianova, 715-545-150
Donkey α-Goat AlexaFluor®549	Donkey	1:300	-	ALI	Dianova, 705-585-147
